# Single-cell transcriptomics reveals multiple neuronal cell types in human midbrain-specific organoids

**DOI:** 10.1101/589598

**Authors:** Lisa M. Smits, Stefano Magni, Kamil Grzyb, Paul MA. Antony, Rejko Krüger, Alexander Skupin, Silvia Bolognin, Jens C. Schwamborn

**Author notes:** **Corresponding author** Prof. Dr. Jens C. Schwamborn.

## Abstract

Human stem cell-derived organoids have great potential for modelling physiological and pathological processes. They recapitulate *in vitro* the organisation and function of a respective organ or part of an organ. Human midbrain organoids (hMOs) have been described to contain midbrain-specific dopaminergic neurons that release the neurotransmitter dopamine. However, the human midbrain contains also additional neuronal cell types, which are functionally interacting with each other. Here, we analysed hMOs at high-resolution by means of single-cell RNA-sequencing (scRNA-seq), imaging and electrophysiology to unravel cell heterogeneity. Our findings demonstrate that hMOs show essential neuronal functional properties as spontaneous electrophysiological activity of different neuronal subtypes, including dopaminergic, GABAergic, and glutamatergic neurons. Recapitulating these *in vivo* features makes hMOs an excellent tool for *in vitro* disease phenotyping and drug discovery.
