## Supplementary Table for "Single-cell transcriptomics reveals multiple neuronal cell types in human midbrain-specific organoids"

### Sheet: DEGs All Genome
ABCF1
ABI2
AC007969.5
AC008753.3
AC009245.3
AC013461.1
AC023115.2
AC073464.11
AC090498.1
ACAN
ACAT2
ACBD3
ACOT11
ACTG1
ACTN4
ACVR2B
ACYP1
ADAM33
ADAMTS6
ADAMTSL1
ADARB2
ADCY2
ADD3
ADGRA2
ADGRB3
AEBP1
AES
AFDN
AGTPBP1
AHI1
AHNAK
AKAP13
AKAP17A
AKR1C1
ALCAM
AMFR
ANGPTL2
ANK2
ANK3
ANKRD11
ANKRD20A8P
ANKS1A
ANO5
ANP32B
ANP32BP1
ANP32BP3
ANTXR1
ANXA1
ANXA2
ANXA5
AP1S2
AP3B1
APC2
APOL2
APP
AQP1
ARFGEF3
ARHGAP21
ARHGAP29
ARHGAP36
ARHGAP5
ARHGAP6
ARHGEF28
ARID4B
ARID5B
ARMCX3
ARSJ
ARX
ASCL1
ASMTL
ASXL3
ATF5
ATP11A
ATP2B2
ATP2B4
ATP8A1
ATP9A
AUTS2
AVPI1
B2M
B3GALNT1
B3GAT1
B4GALT1
BAG3
BAZ1B
BBX
BCAM
BDP1
BEX3
BHLHE41
BIN1
BMP5
BMP7
BNC2
BOC
BRD2
BTBD3
BTBD8
BTG3
BTN2A2
BZW2
C12orf57
C14orf39
C15orf41
C1QL1
C1orf216
C1orf27
C1orf54
C3orf58
C4orf48
C6orf62
C8orf4
C9orf3
CACNA1A
CACNA1E
CACNA2D3
CADM2
CADM3
CALB2
CALD1
CALR
CALU
CANX
CAPN6
CAPZB
CARTPT
CASK
CAST
CBFB
CBX1
CCDC102B
CCDC136
CCDC146
CCDC173
CCDC18-AS1
CCDC34
CCDC8
CCDC80
CCDC82
CCDC85B
CCDC88A
CCND1
CCND2
CCSER1
CCT4
CD164
CD24
CD248
CD27-AS1
CD276
CD2AP
CD34
CD36
CD46
CD63
CD81
CD99
CDC42BPA
CDH11
CDH18
CDH2
CDH4
CDH8
CDHR3
CDK16
CDK4
CDKN1A
CDKN1C
CDR1
CDR1-AS
CDV3
CEBPZOS
CELF1
CELF4
CENPF
CEP290
CEP85L
CERS2
CFAP70
CFLAR
CGNL1
CHCHD2
CHL1
CHPF
CKAP4
CLMP
CLNS1A
CLPP
CLSTN2
CLSTN3
CLU
CLVS2
CMBL
CMTM6
CMTM8
CMYA5
CNTNAP2
COL11A1
COL11A2
COL13A1
COL14A1
COL16A1
COL19A1
COL1A1
COL1A2
COL23A1
COL27A1
COL2A1
COL3A1
COL4A5
COL4A6
COL5A1
COL5A2
COL6A2
COL6A3
COL8A2
COL9A1
COL9A2
COL9A3
COPA
COX17P1
COX4I1
COX6A1P2
CPD
CPNE2
CREB3L2
CREB5
CRH
CRIM1
CRLF1
CRMP1
CSPG4
CSRP1
CTA-29F11.1
CTB-63M22.1
CTC-378H22.2
CTDSP1
CTDSP2
CTGF
CTNNA2
CTNND2
CTSB
CTSD
CWC22
CXADR
CXCL12
CYBRD1
CYP1B1
CYTL1
DAAM1
DAB2
DANT2
DAP
DCLK2
DCN
DCX
DDR1
DDR2
DDX17
DDX21
DEK
DHCR24
DHRS7
DIAPH2
DIO2
DIRAS3
DLG1
DLK1
DLX1
DLX2
DLX5
DLX6
DLX6-AS1
DMD
DNAJB1
DNAJC12
DNAJC15
DNAJC2
DNAJC21
DNASE2
DNER
DNM1
DNM3OS
DNMT3B
DOCK1
DPP10
DPYSL2
DPYSL5
DRAXIN
DSP
DTWD1
DUSP26
DYNC2H1
EBF1
EBF3
ECE1
EDNRA
EEF1A2
EEF2
EFEMP2
EFNA5
EFNB3
EFR3B
EGFL6
EGLN3
EGR1
EID1
EIF2AK2
EIF2S3
EIF3A
EIF5B
ELAVL4
ELF1
ELK3
ELMOD1
ELN
ELOVL6
EMC10
EMC2
EMILIN1
EMP1
EMP2
EMP3
EMX2
EN1
ENAH
ENKUR
ENO1
ENOSF1
ENPP1
ENPP2
EPB41L2
EPB41L3
EPB41L4A
EPHB1
EPS8L1
ERF
ESCO1
ESF1
ETFB
ETV6
EVL
EXOC4
EYA4
EZR
FABP7
FAM114A1
FAM117B
FAM161A
FAM162A
FAM172A
FAR2P1
FASN
FAT1
FAT4
FAU
FBLN1
FBLN2
FBN1
FBN2
FBXO32
FCGRT
FDFT1
FDPS
FERMT2
FGF1
FGF12
FGF13
FGFBP2
FGFR1
FGFR2
FGFRL1
FILIP1L
FKBP10
FKBP14
FKBP9
FLNC
FMN1
FMOD
FN1
FNBP1L
FNDC3B
FOSL2
FOXA1
FOXA2
FOXD1
FOXG1
FOXP1
FOXP2
FRMD4B
FST
FSTL1
FSTL4
FSTL5
FTH1
FTH1P3
FTL
FXR1
FXYD7
FZD1
FZD2
G3BP2
GABRA4
GABRG2
GABRG3
GAD2
GADD45A
GANAB
GAP43
GAPDH
GAS5
GCC2
GDF15
GEM
GJA1
GLG1
GLTSCR2
GNA12
GNAI2
GNAS
GNG11
GNG12
GNG5
GNL2
GNS
GOLGA2
GOLGA4
GOLGB1
GOLIM4
GPC2
GPC3
GPC6
GPM6A
GPM6B
GPR155
GPX8
GREB1
GREB1L
GRIA2
GRIK1
GRIN2A
GRIN2B
GRN
GSN
GSTP1
GTPBP4
GXYLT2
H1F0
H2AFJ
H2AFV
H3F3B
HACD3
HAP1
HAS2
HCRT
HDLBP
HEBP2
HECTD4
HELLPAR
HERC2P2
HERPUD1
HES1
HES4
HEXIM1
HHIP
HLA-B
HLA-E
HM13
HMGB1P5
HMGCR
HMGCS1
HMGN5
HMP19
HN1
HNRNPA3
HNRNPA3P6
HNRNPDL
HNRNPM
HNRNPU
HOXB2
HP1BP3
HPRT1
HRC
HSD17B7P2
HSP90AA1
HSP90AB1
HSP90B1
HSP90B2P
HSP90B3P
HSPA1A
HSPA1B
HSPA5
HSPB1
HSPG2
HTRA1
HYDIN
HYOU1
ICK
ID3
ID4
IDH1
IDI1
IFT74
IGF1
IGF2R
IGFBP2
IGFBP4
IGFBP5
IGFBP7
IL13RA1
IL6ST
ILDR2
INA
INHBA
INPPL1
INTS6
IQGAP1
IREB2
IRS2
ISLR
ITGAV
ITGB1
ITGB5
ITGB8
ITIH5
ITM2C
ITPRIPL2
JADE1
JAGN1
JDP2
JMJD1C
JUN
JUND
JUP
KANK2
KANK4
KAT6B
KATNBL1
KB-1683C8.1
KCNA4
KCND3
KCNQ3
KCTD16
KDELR1
KDELR2
KDM5A
KDM5C
KHDRBS2
KHDRBS3
KIAA0895L
KIDINS220
KIF1B
KIF21B
KIF5B
KIF5C
KLC1
KLC2
KLF6
KLHL14
KNOP1
KREMEN1
KTN1
LAMA4
LAMB2
LAMP1
LAMP5
LAPTM4A
LDHA
LDOC1
LGALS1
LHX1
LHX4
LHX5
LHX5-AS1
LIFR
LIMA1
LIMS1
LIN7A
LINC00261
LINC01021
LINC01551
LITAF
LMCD1
LMNA
LMO3
LONP2
LOX
LOXL1
LOXL2
LPAR1
LPCAT4
LPP
LRCH2
LRIG3
LRP10
LRRC26
LRRC4B
LSAMP
LSS
LTBP1
LTBP2
LTBP3
LUZP2
MAB21L1
MAB21L2
MACF1
MAGEH1
MAGEL2
MAGI2-AS3
MAGI3
MAGT1
MALAT1
MAN1A2
MANF
MAP1A
MAP1LC3A
MAP2
MAP2K2
MAP3K2
MAP6
MAP7
MAP7D2
MAP7D3
MAP9
MAPK6
MAPRE1
MAPT
MAST1
MCAM
MCCC2
MDFI
MEF2C
MEIS1
MEIS2
MESDC2
MEST
METAP2
MFAP4
MFGE8
MGAT4C
MGLL
MGP
MGST1
MIAT
MICU2
MIR124-2HG
MIR7-3HG
MKI67
MKNK2
MLC1
MLEC
MMP14
MMP2
MN1
MOCS2
MORF4L1
MORF4L2
MOXD1
MPHOSPH8
MPP5
MPPED2
MRC2
MSMO1
MSN
MSRB3
MT-ATP6
MT-CO1
MT-CO2
MT-ND1
MT-ND2
MT-ND3
MT-ND4
MT-ND4L
MT-ND5
MT-ND6
MT-RNR2
MT-TL1
MT-TT
MT-TY
MT3
MTATP6P1
MTCO1P12
MTCO3P31
MTCYBP13
MTDH
MTF2
MTND3P19
MTND4P12
MTRNR2L3
MTRNR2L8
MTUS1
MUM1
MVD
MXRA5
MXRA8
MYEF2
MYH9
MYLK
MYO10
MYO16
MYT1L
MZT2A
MZT2B
N4BP2L2
NAPB
NARF
NAV3
NBL1
NCAM1
NCL
NDNF
NDRG1
NDUFA4
NDUFA4L2
NDUFA5
NDUFB11
NDUFB8
NDUFS6
NEAT1
NEBL
NEFH
NEFL
NELL1
NELL2
NENF
NES
NET1
NFATC4
NFE2L1
NFIA
NFIB
NFIC
NFIX
NGFR
NID1
NINL
NKD1
NOP14
NOP56P1
NOP56P3
NOTCH2
NOTCH3
NOVA1
NPC2
NR3C1
NREP
NRG3
NRN1
NRP2
NRXN1
NRXN2
NSMF
NSRP1
NSRP1P1
NTM
NTN1
NTNG1
NTRK2
NTS
NUAK1
NUCB2
NUDT3
NUPR1
NUSAP1
NXPH1
OAZ2
OCIAD2
OGN
OIP5-AS1
OLFM1
OLFM3
OLFML3
ONECUT1
ONECUT2
OS9
OTP
P4HA1
P4HB
PABPC1
PABPC4
PACSIN3
PAFAH1B1
PAFAH1B3
PAICS
PAK2
PAM
PANK3
PAPPA
PAPPA2
PAPSS2
PARD3B
PARP2
PART1
PARVA
PAX5
PBX3
PBXIP1
PCBP2
PCBP4
PCDH10
PCDH17
PCDH18
PCDH9
PCF11
PCLO
PCP4
PCYT1B
PDCD4
PDE12
PDE1C
PDE3A
PDE4B
PDE7B
PDE8B
PDGFC
PDGFRL
PDIA3
PDIA4
PDK4
PDZD4
PDZRN4
PEA15
PEG10
PFN1
PGM1
PGM2L1
PGPEP1
PHACTR2
PHF6
PHLDA1
PID1
PIDD1
PIEZO2
PIGT
PIK3R1
PJA1
PKDREJ
PKIA
PKIB
PLA2G16
PLEKHA4
PLEKHA5
PLIN3
PLOD1
PLOD2
PLP1
PLS3
PLTP
PLXDC1
PLXDC2
PMEPA1
PMFBP1
PNOC
PNRC1
POLR2E
POLR2L
POMGNT2
PON2
POSTN
POTEE
POU3F3
PPFIA2
PPIB
PPIG
PPP1R3B
PPP1R9A
PPP2R2C
PPP2R2D
PPT1
PRDX4
PRELP
PRKACB
PRKAR2B
PRKCSH
PROM1
PROX1
PRPF38B
PRPF4B
PRRX1
PRRX2
PRSS35
PSAP
PSMD2
PTGFRN
PTH1R
PTMAP2
PTN
PTPN13
PTPRD
PTPRF
PTRF
PURA
QKI
QPCT
QPRT
RAB13
RAB29
RAB3C
RAB7A
RACK1
RAD50
RAI14
RARA
RASGRF2
RASL11B
RBBP6
RBBP7
RBFOX1
RBM25
RBM41
RBMS1
RBMX2
RCAN3
REEP1
RERG
REST
RFC1
RFPL1S
RFTN2
RFX4
RGS17
RGS2
RHOC
RHOJ
RIMS3
RNF152
RNF157
RNF19A
RNF213
RNF216
RNU4-2
RNU6-1133P
RNU6-637P
RNU6-6P
ROBO2
ROR2
RP11-112J1.1
RP11-122D10.1
RP11-128A17.2
RP11-19G24.2
RP11-234A1.1
RP11-253M7.3
RP11-267J23.4
RP11-270C12.3
RP11-2E11.9
RP11-314A20.1
RP11-383G10.3
RP11-423P10.2
RP11-445F12.1
RP11-473M20.16
RP11-529H20.3
RP11-553A10.1
RP11-692N5.2
RP11-778D9.4
RP11-849I19.1
RP13-258O15.1
RP3-486I3.4
RP3-525N10.2
RP5-890O15.3
RPGR
RPH3A
RPL10
RPL13
RPL13AP5
RPL13P12
RPL18P11
RPL21P71
RPL22
RPL24P2
RPL27A
RPL28
RPL31P2
RPL35P5
RPL36
RPL37
RPL39
RPL41
RPL4P4
RPL5P1
RPL5P30
RPL6P27
RPL7A
RPL7AP10
RPL7AP14
RPL8
RPL9P9
RPLP0P6
RPN1
RPN2
RPS10
RPS12
RPS13
RPS14P8
RPS15
RPS15P5
RPS19
RPS20
RPS23P8
RPS24
RPS27L
RPS28P7
RPS4X
RPS6
RPS6P22
RPSAP36
RRBP1
RSF1
RSL1D1
RTF1
RTN1
RTN3
RTN3P1
RUNX1T1
RXRA
S100A10
S100A6
SALL3
SAMD4B
SAT1
SBF2
SBK1
SCAF11
SCAI
SCD
SCG2
SCG5
SCN1A
SCN2A
SDC2
SDCBP
SEC31A
SEC62
SEC63
SEC63P1
SEL1L3
SELENOF
SEMA3C
SEMA3E
SEMA5A
SENP6
2003-09-01
2006-09-01
SERPINF1
SERPINH1
SESTD1
SET
SF3B3
SF3B5
SFRP1
SFRP2
SGCD
SGIP1
SH3BGRL
SHH
SHMT2
SIL1
SIPA1L1
SIX1
SIX5
SIX6
SKAP2
SLC16A1
SLC16A3
SLC17A6
SLC18A2
SLC1A2
SLC1A3
SLC22A17
SLC25A29
SLC2A1
SLC2A10
SLC35F4
SLC44A1
SLC4A7
SLC5A12
SLC5A7
SLC6A15
SLC7A11
SLC7A2
SLC7A5
SLIT3
SLITRK1
SLITRK4
SLITRK5
SLK
SLTM
SMAD1
SMAD3
SMARCA1
SMARCA2
SMARCA5
SMARCC2
SMC2
SMC4
SMOC1
SNHG5
SNORD116-1
SNORD116-2
SNORD116-6
SNORD116-8
SNORD89
SNTG1
SON
SORBS3
SOX2
SOX4
SOX5
SOX6
SOX9
SPAG6
SPARC
SPARCL1
SPATA22
SPATS2L
SPG20
SPINK5
SPON1
SPTAN1
SQSTM1
SREK1
SRP9
SRRM3
SRRM4
SRSF5
SSC5D
SSPN
SSR3
SSR4
SST
ST3GAL1
ST6GAL2
STAG2
STARD13
STC1
STC2
STK33
STMN1
STMN2
STRBP
STT3A
STXBP1
STXBP6
SULF1
SULT1C4
SUMF1
SURF4
SVIP
SYN2
SYN3
SYNPO
SYT17
TAF1D
TAGLN2
TANC1
TARBP1
TBC1D1
TBL1X
TBX3
TCEA3
TCEAL1
TCEAL3
TCEAL4
TCEAL8
TCEAL9
TCEB3B
TCERG1L
TCF12
TCF4
TCF7L1
TERF2IP
TEX15
TFAP2B
TFF3
TFG
TFPI2
TGFBI
TGIF1
TGIF2
TH
THBS1
THBS2
THOC2
THRAP3
THSD4
TIMP1
TIMP2
TIMP3
TJP1
TLCD2
TLK1
TM9SF2
TMBIM4
TMBIM6
TMED3
TMED7
TMED9
TMEFF2
TMEM100
TMEM123
TMEM132A
TMEM132B
TMEM263
TMEM35A
TMEM47
TMOD1
TMSB10
TMSB15A
TMSB4XP2
TMTC3
TNC
TNFRSF19
TNIP1
TNKS
TNRC6C
TOB1
TOB2
TOMM20
TOP2A
TPBG
TPM2
TPR
TPX2
TRAM1
TRIM36
TRIM56
TRIP11
TRPS1
TSHZ2
TSPAN7
TSPO
TTC14
TTC28
TTC39DP
TTC6
TUBA1A
TUBB
TUBB2A
TUBB2B
TWIST1
TXLNB
TXNP4
TXNP6
UACA
UBB
UBXN4
UFL1
UNC13C
UNC5B
UPF2
USP11
USP47
USP51
USP8
UTP14A
VASH2
VASN
VAV3
VCAN
VDAC3
VEGFA
VEGFB
VIM
VIM2P
VPS13C
VRK2
VSNL1
VSTM2L
WDR1
WDR82
WHSC1L1
WIF1
WIPF1
WLS
WNT4
WNT5A
WSCD1
WWTR1
XIAP
XPR1
XXYLT1
YAP1
YBX1
YBX1P2
YBX3
YES1
YPEL1
YWHAE
YWHAQ
ZADH2
ZBTB20
ZBTB7A
ZC2HC1A
ZCRB1
ZFAND3
ZFHX4
ZFP36L1
ZFP36L2
ZMYND8
ZNF138
ZNF254
ZNF280D
ZNF292
ZNF385D
ZNF395
ZNF428
ZNF518A
ZNF521
ZNF528
ZNF561-AS1
ZNF785
ZNF91
